# Alternative splicing and gene expression repurpose ancestral genes through distinct evolutionary routes

**DOI:** 10.64898/2026.09.05.749416

**Authors:** Federica Mantica, Antonio Torres-Mendez, Irene Bódalo-Zapata, Luis Pedro Iñiguez, Yamile Marquez, Violeta Morin, Jean-Yves Roignant, Manuel Irimia

**Author notes:** Co-corresponding authors: **Federica Mantica**, Centre for Genomic Regulation (CRG) Dr. Aiguader, 88, 08003 Barcelona, Spain; **Manuel Irimia**, Universitat Pompeu Fabra, Dr. Aiguader, 88, 08003 Barcelona, Spain. Neural Circuits & Evolution Laboratory, The Francis Crick Institute, London NW1 1AT, UK.

## Abstract

Specialized tissues often evolve by repurposing ancestral genes. Tissue-specific alternative splicing (TS-AS) and tissue-specific gene expression (TS-GE) have been proposed as complementary mechanisms contributing to tissue specialization, but whether they provide broadly interchangeable solutions or instead follow distinct, constrained evolutionary routes remains unknown. To address this question, here we compare TS-AS and TS-GE across eight homologous tissues, 20 bilaterian species and 7,178 ancestral gene families spanning 700 million years. The two mechanisms were similarly prevalent and, together, they affected nearly three-quarters of ancestral gene families across our dataset. However, they targeted largely non-overlapping gene sets within species, with contrasting architectures and functions. TS-AS usually acts on longer, exon-rich genes and modulates intracellular machinery shared across tissues, whereas TS-GE preferentially evolves in duplicated genes and impacts tissue-defining extracellular and nuclear processes. Unexpectedly, although TS-GE was globally more conserved, neural-specific splicing gains outnumbered expression gains at the origins of vertebrates and insects, revealing a prominent contribution of TS-AS to early nervous system transcriptome diversification. Exon-level orthology reconstructions further uncovered extensive recurrent evolution of neural-specific exons in the same ancestral genes across the phylogeny. Importantly, deletion of two such microexons in *Drosophila* negatively impacted overall fitness and led to neurological-associated phenotypes such as reduced climbing or hyperactivity. Altogether, our findings reveal distinct but complementary evolutionary routes by which gene expression and alternative splicing repurpose ancestral genes, and highlight recurrent neural exon evolution as a functionally important contributor to nervous systems.
