## Supplementary Table 1 for "Alternative splicing and gene expression repurpose ancestral genes through distinct evolutionary routes"

### Sheet: Assemblies_and_annot_info
Species_common_name	Species_scientific_name	Species_scientific_id	Assembly	Annotation source	Annotation version
Human	Homo sapiens	Has	hg38	Ensembl	v88
Mouse	Mus musculus	Mmu	mm10	Ensembl	v88
Cow	Bos taurus	Bta	bosTau9	Ensembl	v99
Opossum	Monodelphis domestica	Mdo	monDom5	Ensembl	v86
Chicken	Gallus gallus	Gga	galGal6	Ensembl	v99
Tropical clawed frog	Xenopus tropicalis	Xtr	XenTro9	Ensembl	v101
Zebrafish	Danio rerio	Dre	danRer10	Ensembl	v80
Elephant shark	Callorhinchus milii	Cmi	6.1.3	Ensembl	v99
Amphioxus	Branchiostoma lanceolatum	Bla	NA	DOI:10.1101/2022.01.18.476203	NA
Sea urchin	Strongylocentrotus purpuratus	Spu	Spur_5.0	Ensembl Metazoa	v51
Fruit fly	Drosophila melanogaster	Dme	dm6	Ensembl Metazoa	v26
Hoverfly	Episyrphus balteatus	Eba	NA	DOI:10.1111/mec.16588	NA
Yellow fever mosquito	Aedes aegypti	Aae	AaegL5	Ensembl Metazoa	v46
Silkworm	Bombyx mori	Bmo	ASM15162v1	Ensembl Metazoa	v45
Red flour beetle	Tribolium castaneum	Tca	Tcas5.2	Ensembl Metazoa	v46
Honey bee	Apis mellifera	Ame	Amel_4.5	Ensembl Metazoa	v35
Cockroach	Blatella germanica	Bge	GCA_000762945.2_Bger_2.0_genomic.fna.gz	https://i5k.nal.usda.gov/content/data-downloads	blager_OGSv1.2.1.gff3
Mayfly	Cloeon dipterum	Cdi	NA	DOI:10.1038/s41467-020-16284-8	NA
Centipede	Strigamia marittima	Sma	Smar1	Ensembl Metazoa	v26
Octopus	Octopus bimaculoides	Obi	ASM119413v2	Ensembl Metazoa	NA
