## Supplementary Table 5 for "Alternative splicing and gene expression repurpose ancestral genes through distinct evolutionary routes"

### Sheet: Climbing_assay
#Columns 0 to 15 corresponds to consecutive seconds of the tested time window
Line	Sex	Rep	Total	0	1	2	3	4	5	6	7	8	9	10	11	12	13	14	15
CantonS	F	a	14	0	0	0	0	2	3	7	10	11	11	12	12	12	12	12	12
spg_d	F	a	14	0	0	0	0	0	0	3	3	6	7	10	12	13	13	13	13
syd_d	F	a	15	0	0	0	1	1	1	4	6	8	11	12	13	13	13	13	13
CantonS	M	a	15	0	0	2	2	4	9	11	11	12	12	12	13	13	14	14	14
spg_d	M	a	13	0	0	0	0	0	0	1	3	3	6	7	8	9	10	10	10
syd_d	M	a	15	0	0	0	0	2	4	7	9	11	12	13	14	14	14	14	15
CantonS	F	b	14	0	0	0	3	5	6	8	11	13	13	13	13	13	13	13	13
spg_d	F	b	15	0	0	0	0	0	0	2	2	4	4	4	5	8	8	9	9
syd_d	F	b	15	0	0	0	0	2	3	6	9	9	10	11	12	12	12	12	12
CantonS	M	b	15	0	0	1	4	7	9	11	12	12	12	13	13	13	13	13	13
spg_d	M	b	14	0	0	0	0	0	1	1	2	2	4	6	8	10	10	10	10
syd_d	M	b	15	0	0	0	1	3	7	10	11	12	14	15	15	15	15	15	15
CantonS	F	c	15	0	0	0	0	4	7	9	11	13	13	13	13	13	13	13	13
spg_d	F	c	13	0	0	0	0	0	0	0	1	1	4	5	8	9	10	11	11
syd_d	F	c	15	0	0	0	1	2	5	9	13	15	15	15	15	15	15	15	15
CantonS	M	c	15	0	0	2	3	8	12	13	13	13	13	14	14	14	14	15	15
spg_d	M	c	13	0	0	0	0	0	0	2	4	6	7	9	10	10	11	12	13
syd_d	M	c	15	0	0	0	0	3	5	8	10	10	10	10	10	11	12	12	12

### Sheet: Survival_assay
# Time in days
# Event 1=died, 0=escaped/lost
# Mutant 0=CantonS 1=spg 2=syd
# Female 0=male 1=female
Time	Event	Mutant	Female
4	1	0	0
6	0	0	0
8	0	0	0
13	1	0	0
15	1	0	0
20	1	0	0
22	0	0	0
22	0	0	0
22	0	0	0
22	0	0	0
22	0	0	0
22	0	0	0
22	0	0	0
22	0	0	0
22	0	0	0
22	0	0	0
24	1	0	0
29	1	0	0
29	1	0	0
33	1	0	0
37	1	0	0
37	1	0	0
39	1	0	0
39	1	0	0
39	1	0	0
39	1	0	0
39	1	0	0
43	1	0	0
43	1	0	0
43	1	0	0
43	1	0	0
45	1	0	0
45	1	0	0
45	1	0	0
45	1	0	0
47	1	0	0
47	1	0	0
47	1	0	0
49	1	0	0
49	1	0	0
49	1	0	0
51	0	0	0
51	0	0	0
54	0	0	0
54	1	0	0
56	1	0	0
56	1	0	0
58	1	0	0
60	1	0	0
63	1	0	0
4	1	0	1
4	1	0	1
4	1	0	1
4	1	0	1
17	1	0	1
17	1	0	1
17	1	0	1
20	1	0	1
20	1	0	1
20	1	0	1
20	1	0	1
22	1	0	1
22	1	0	1
22	1	0	1
24	1	0	1
24	1	0	1
27	1	0	1
27	1	0	1
27	1	0	1
29	1	0	1
29	1	0	1
33	1	0	1
35	1	0	1
35	1	0	1
37	1	0	1
37	1	0	1
39	1	0	1
41	1	0	1
41	1	0	1
41	1	0	1
41	1	0	1
41	1	0	1
45	1	0	1
45	1	0	1
45	1	0	1
45	1	0	1
45	1	0	1
47	1	0	1
51	0	0	1
51	0	0	1
54	0	0	1
54	1	0	1
63	1	0	1
63	1	0	1
65	1	0	1
65	1	0	1
68	1	0	1
68	1	0	1
71	1	0	1
75	1	0	1
2	1	1	0
4	1	1	0
6	1	1	0
6	1	1	0
6	1	1	0
6	1	1	0
8	1	1	0
8	1	1	0
8	1	1	0
10	1	1	0
10	1	1	0
13	1	1	0
13	1	1	0
15	0	1	0
15	1	1	0
17	1	1	0
17	1	1	0
17	1	1	0
17	1	1	0
17	1	1	0
17	1	1	0
20	1	1	0
20	1	1	0
20	1	1	0
22	1	1	0
22	1	1	0
22	1	1	0
24	1	1	0
24	1	1	0
24	1	1	0
27	1	1	0
27	1	1	0
27	1	1	0
27	1	1	0
27	1	1	0
27	1	1	0
27	1	1	0
27	1	1	0
27	1	1	0
29	1	1	0
31	1	1	0
33	1	1	0
37	1	1	0
37	1	1	0
37	1	1	0
37	1	1	0
39	1	1	0
43	1	1	0
45	1	1	0
45	1	1	0
4	1	1	1
4	1	1	1
6	1	1	1
6	1	1	1
6	1	1	1
8	1	1	1
8	1	1	1
8	1	1	1
10	1	1	1
10	1	1	1
10	1	1	1
10	1	1	1
13	1	1	1
13	1	1	1
13	1	1	1
13	1	1	1
13	1	1	1
15	1	1	1
15	1	1	1
17	1	1	1
17	1	1	1
17	1	1	1
17	1	1	1
17	1	1	1
20	1	1	1
20	1	1	1
20	1	1	1
20	1	1	1
20	1	1	1
20	1	1	1
20	1	1	1
20	1	1	1
20	1	1	1
22	1	1	1
22	1	1	1
22	1	1	1
22	1	1	1
24	1	1	1
24	1	1	1
24	1	1	1
24	1	1	1
24	1	1	1
24	1	1	1
27	1	1	1
27	1	1	1
29	1	1	1
29	1	1	1
31	1	1	1
31	1	1	1
35	1	1	1
2	1	2	0
4	1	2	0
4	1	2	0
4	1	2	0
4	0	2	0
6	1	2	0
6	1	2	0
13	1	2	0
22	1	2	0
22	1	2	0
24	1	2	0
24	1	2	0
27	1	2	0
27	1	2	0
29	1	2	0
29	1	2	0
29	1	2	0
29	1	2	0
29	1	2	0
29	1	2	0
29	1	2	0
33	1	2	0
33	1	2	0
35	1	2	0
35	1	2	0
37	1	2	0
37	1	2	0
37	1	2	0
37	1	2	0
37	1	2	0
37	1	2	0
39	1	2	0
39	1	2	0
39	1	2	0
43	1	2	0
43	1	2	0
43	1	2	0
43	1	2	0
45	1	2	0
45	1	2	0
45	1	2	0
45	1	2	0
45	1	2	0
45	1	2	0
49	1	2	0
49	1	2	0
51	1	2	0
56	1	2	0
58	1	2	0
63	1	2	0
10	1	2	1
10	1	2	1
29	1	2	1
39	1	2	1
39	1	2	1
39	1	2	1
43	1	2	1
43	1	2	1
45	1	2	1
45	1	2	1
49	1	2	1
49	1	2	1
51	1	2	1
51	1	2	1
51	1	2	1
51	1	2	1
51	1	2	1
54	1	2	1
54	0	2	1
54	0	2	1
56	1	2	1
56	1	2	1
56	1	2	1
56	1	2	1
56	1	2	1
58	1	2	1
58	1	2	1
58	1	2	1
58	1	2	1
60	1	2	1
60	1	2	1
60	1	2	1
60	1	2	1
60	1	2	1
60	1	2	1
60	1	2	1
63	1	2	1
63	1	2	1
63	1	2	1
63	1	2	1
63	1	2	1
63	1	2	1
65	1	2	1
65	1	2	1
65	1	2	1
65	1	2	1
68	1	2	1
68	1	2	1
68	1	2	1
71	1	2	1

### Sheet: Activity_counts
Genotype	Sex	Day	Fly_ID	24-hour bin	1st 12-hour bin	2nd 12-hour bin
CantonS	F	d3	Fly 1	651.333	494	157.333
CantonS	F	d3	Fly 2	939.667	702	237.667
CantonS	F	d3	Fly 3	1000.33	802.667	197.667
CantonS	F	d3	Fly 4	497	346	151
CantonS	F	d3	Fly 5	692	436.333	255.667
CantonS	F	d3	Fly 6	600.333	359.333	241
CantonS	F	d3	Fly 7	871	601.667	269.333
CantonS	F	d3	Fly 8	519	312.333	206.667
CantonS	F	d3	Fly 9	796.667	655.333	141.333
CantonS	F	d3	Fly 10	518.333	405.667	112.667
CantonS	F	d3	Fly 11	807	561.667	245.333
CantonS	F	d3	Fly 12	390.333	208	182.333
CantonS	F	d3	Fly 13	564.667	416	148.667
CantonS	F	d3	Fly 14	417.333	306.333	111
CantonS	F	d3	Fly 15	801.333	546.333	255
CantonS	F	d3	Fly 16	403.333	146.333	257
CantonS	M	d3	Fly 1	832.333	464	368.333
CantonS	M	d3	Fly 2	399.333	180.333	219
CantonS	M	d3	Fly 3	569.667	283.667	286
CantonS	M	d3	Fly 4	278.333	136.667	141.667
CantonS	M	d3	Fly 5	810.667	399	411.667
CantonS	M	d3	Fly 6	551	314.667	236.333
CantonS	M	d3	Fly 7	638.333	360.667	277.667
CantonS	M	d3	Fly 8	554.667	262.333	292.333
CantonS	M	d3	Fly 9	579.333	221.333	358
CantonS	M	d3	Fly 10	772.333	364.667	407.667
CantonS	M	d3	Fly 11	604.667	280	324.667
CantonS	M	d3	Fly 12	758.333	353.667	404.667
CantonS	M	d3	Fly 13	581.667	290.667	291
CantonS	M	d3	Fly 14	647	338.333	308.667
CantonS	M	d3	Fly 15	540.333	275	265.333
spg	F	d3	Fly 1	1298.33	1052.33	246
spg	F	d3	Fly 2	281.667	204	77.6667
spg	F	d3	Fly 3	1715.67	985.667	730
spg	F	d3	Fly 4	362.333	313.667	48.6667
spg	F	d3	Fly 5	431	358.333	72.6667
spg	F	d3	Fly 6	450.667	294.667	156
spg	F	d3	Fly 7	870	566.667	303.333
spg	F	d3	Fly 8	535	409	126
spg	F	d3	Fly 9	458.667	297.667	161
spg	F	d3	Fly 10	402.333	222.333	180
spg	F	d3	Fly 11	353	280	73
spg	F	d3	Fly 12	424	328.667	95.3333
spg	F	d3	Fly 13	802	700.333	101.667
spg	F	d3	Fly 14	414.667	286.333	128.333
spg	F	d3	Fly 15	378.333	234	144.333
spg	M	d3	Fly 1	1191	847	344
spg	M	d3	Fly 2	869.333	573	296.333
spg	M	d3	Fly 3	316	251.667	64.3333
spg	M	d3	Fly 4	398.667	267.667	131
spg	M	d3	Fly 5	526.333	416.667	109.667
spg	M	d3	Fly 6	551.667	417.333	134.333
spg	M	d3	Fly 7	581	321	260
spg	M	d3	Fly 8	228.667	112.333	116.333
spg	M	d3	Fly 9	805	559.333	245.667
spg	M	d3	Fly 10	804.667	452.333	352.333
spg	M	d3	Fly 11	725.667	569.667	156
spg	M	d3	Fly 12	767.667	532.667	235
spg	M	d3	Fly 13	564	404.667	159.333
spg	M	d3	Fly 14	480	287.333	192.667
spg	M	d3	Fly 15	682.333	445.667	236.667
syd	F	d3	Fly 1	935.333	766.333	169
syd	F	d3	Fly 2	938	800	138
syd	F	d3	Fly 3	1544.67	1197	347.667
syd	F	d3	Fly 4	272.333	184.333	88
syd	F	d3	Fly 5	840.333	546.667	293.667
syd	F	d3	Fly 6	1266.33	1063.33	203
syd	F	d3	Fly 7	1083.67	849.667	234
syd	F	d3	Fly 8	1642	1308.67	333.333
syd	F	d3	Fly 9	302.667	267.333	35.3333
syd	F	d3	Fly 10	449.667	357	92.6667
syd	F	d3	Fly 11	687	451.333	235.667
syd	F	d3	Fly 12	449	386	63
syd	F	d3	Fly 13	1034	851	183
syd	F	d3	Fly 14	323	277.333	45.6667
syd	F	d3	Fly 15	198	150.333	47.6667
syd	F	d3	Fly 16	1127.67	845.333	282.333
syd	M	d3	Fly 1	563.667	326.333	237.333
syd	M	d3	Fly 2	2119.33	980.333	1139
syd	M	d3	Fly 3	495.333	446	49.3333
syd	M	d3	Fly 4	999.333	588.333	411
syd	M	d3	Fly 5	1027.67	790	237.667
syd	M	d3	Fly 6	566.667	349	217.667
syd	M	d3	Fly 7	2110	1392.33	717.667
syd	M	d3	Fly 8	294.667	252.333	42.3333
syd	M	d3	Fly 9	392	262	130
syd	M	d3	Fly 10	539.667	284	255.667
syd	M	d3	Fly 11	465	253.667	211.333
syd	M	d3	Fly 12	213.667	139	74.6667
syd	M	d3	Fly 13	623.333	339.333	284
syd	M	d3	Fly 14	928.667	770.667	158
syd	M	d3	Fly 15	822	594.667	227.333
CantonS	F	d21	Fly 1	929	649	280
CantonS	F	d21	Fly 2	685.667	468	217.667
CantonS	F	d21	Fly 3	578.667	452.333	126.333
CantonS	F	d21	Fly 4	453.667	363.667	90
CantonS	F	d21	Fly 5	390.667	229.333	161.333
CantonS	F	d21	Fly 6	668.667	356.333	312.333
CantonS	F	d21	Fly 7	603	422	181
CantonS	F	d21	Fly 8	717.667	449.333	268.333
CantonS	F	d21	Fly 9	300.333	210	90.3333
CantonS	F	d21	Fly 10	498.333	308	190.333
CantonS	M	d21	Fly 1	736	531.333	204.667
CantonS	M	d21	Fly 2	876.667	490.333	386.333
CantonS	M	d21	Fly 3	731.667	330.333	401.333
CantonS	M	d21	Fly 4	787.667	416.667	371
CantonS	M	d21	Fly 5	309	178.667	130.333
CantonS	M	d21	Fly 6	607	306	301
CantonS	M	d21	Fly 7	1084	871.333	212.667
CantonS	M	d21	Fly 8	598.333	192.667	405.667
CantonS	M	d21	Fly 9	490.333	204	286.333
CantonS	M	d21	Fly 10	867.667	394	473.667
CantonS	M	d21	Fly 11	830.333	449.333	381
CantonS	M	d21	Fly 12	773.667	485.667	288
CantonS	M	d21	Fly 13	949.333	693	256.333
CantonS	M	d21	Fly 14	563	292.667	270.333
CantonS	M	d21	Fly 15	681.667	286	395.667
syd	F	d21	Fly 1	615.333	239	376.333
syd	F	d21	Fly 2	2993.33	1420	1573.33
syd	F	d21	Fly 3	1266.67	631.333	635.333
syd	F	d21	Fly 4	791.667	408	383.667
syd	F	d21	Fly 5	822	483.667	338.333
syd	F	d21	Fly 6	1331.67	644.667	687
syd	F	d21	Fly 7	1113.67	781	332.667
syd	F	d21	Fly 8	2185	1173.33	1011.67
syd	F	d21	Fly 9	644	287.333	356.667
syd	F	d21	Fly 10	1742.67	569	1173.67
syd	F	d21	Fly 11	2158.33	1146.33	1012
syd	F	d21	Fly 12	1586.67	881	705.667
syd	F	d21	Fly 13	1965.67	1061.67	904
syd	F	d21	Fly 14	1267	527.333	739.667
syd	F	d21	Fly 15	915	440	475
syd	F	d21	Fly 16	2163	1219	944
syd	M	d21	Fly 1	1118	394.333	723.667
syd	M	d21	Fly 2	2159.33	1062.33	1097
syd	M	d21	Fly 3	1904.33	714.333	1190
syd	M	d21	Fly 4	1261.33	475	786.333
syd	M	d21	Fly 5	2126.33	639.667	1486.67
syd	M	d21	Fly 6	4622.67	2216	2406.67
syd	M	d21	Fly 7	1577	742.667	834.333
syd	M	d21	Fly 8	1210.33	249.667	960.667
syd	M	d21	Fly 9	2158.67	995.333	1163.33
syd	M	d21	Fly 10	859.667	489.333	370.333
syd	M	d21	Fly 11	1631.67	640	991.667
syd	M	d21	Fly 12	979	485.333	493.667

### Sheet: Fertility_assay
Line	Rep	Vial	n_flies
CantonS	1	1	190
CantonS	1	2	171
CantonS	1	3	179
spg_d	1	1	229
spg_d	1	2	201
spg_d	1	3	235
syd_d	1	1	86
syd_d	1	2	131
syd_d	1	3	151
CantonS	2	1	124
CantonS	2	2	122
CantonS	2	3	131
spg_d	2	1	156
spg_d	2	2	163
spg_d	2	3	175
syd_d	2	1	84
syd_d	2	2	72
syd_d	2	3	126
CantonS	3	1	151
CantonS	3	2	96
CantonS	3	3	125
spg_d	3	1	149
spg_d	3	2	129
spg_d	3	3	173
syd_d	3	1	72
syd_d	3	2	37
syd_d	3	3	70
